# Differences Among Fungal Microbiomes Associated with Tar Spot of Corn in Ecuador, Guatemala, and Indiana, USA

**DOI:** 10.1101/2025.02.07.637150

**Authors:** Wily R. Sic-Hernandez, Michael Gribskov, Alex G. Acosta, Andres Cruz, Jose L. Zambrano, Astrid J. Racancoj Coyoy, C. D. Cruz, Stephen B. Goodwin

## Abstract

Tar spot of corn, caused by the obligate fungal pathogen *Phyllachora maydis*, was previously found to be associated with *Monographella maydis* (syn. *Microdochium maydis*) and *Coniothyrium phyllachorae* in Mexico. While *M. maydis* was once believed to cause fisheye lesions and *C. phyllachorae* was described as a mycoparasite of *P. maydis*, their presence and roles in tar spot remain uncertain. This study hypothesizes that the tar spot-associated fungal microbiome varies geographically and includes fungal species with inconsistent associations with the disease. To test this, tar spot-infected leaves were collected in Guatemala, Ecuador, and the USA. This study shows that the distribution and abundance of these fungi exhibit a geographical pattern and are not consistently associated with tar spot lesions in all locations. We confirmed the presence of *Microdochium* in some parts of Ecuador and Guatemala but not in the USA. The role of *Microdochium* remains unclear and whether it can be a primary pathogen needs to be tested by additional research, as its occurrence and abundance depend more on geographical locations rather than the presence of fisheye lesions. *Coniothyrium* was detected at low abundance in samples from Ecuador and Guatemala but was absent in the USA. Additionally, we identified the likely mycoparasite *Paraphaeosphaeria* as highly prevalent across samples from all three countries. Microbiome diversity analysis grouped tar spot samples into four distinct clusters: two dominated by *P. maydis*, one primarily associated with *Microdochium*, and a fourth characterized by a combination of *P. maydis* and *Paraphaeosphaeria*.
