## Supplemental Table 7 for "Differences Among Fungal Microbiomes Associated with Tar Spot of Corn in Ecuador, Guatemala, and Indiana, USA"

### Sheet: Sheet1
Supplementary Table S7. DNA sequences of the primary Amplified Sequence Variants (ASVs) for the 20 most common ly identified gunfi plus Coniothyrium sidae as a possibly mycoparasite.
Species	Total ASV	Best BLAST hit	Sequence
Phyllachora maydis	140	OP831222.1	AATTGCAGAACTCAGTGAATCATCGAATCTTTGAACGCACATTGCGCCCGCCAGTATTCTGGCGGGCATGCCTGTTCGAGCGTCATCTCAACCCTCGGGCCCAGCGCCCGGTGTTGGGGGACTGCGGCCGCCGCAGCCCCCGAAAACGATCGGCGGGCGCACAACGGCCCCGAGCGCAGTAGCACACACCCCGCTCGCGGCGCCGCGGTGCCGCCCCGCCGTAAAAGAGGAAGACCCAGTACCACGTTGACCTCGGATCAGGCA
Phyllachora maydis	140	OP831224.1	AATTGCAGAACTCAGTGAATCATCGAATCTTTGAACGCACATTGCGCCCGCCAGTATTCTGGCAGGCATGCCTGTTCGAGCGTCATCTCAACCCTCGGGCCTAGCGCCTGGTGTTGGGGGACTGCGGCCGCCGCAGCCCCCGAAAATCATTGGCGGGCGCACAACGGCCCCGAGCGTAGTAGCACACACCTCGCTCGCGGCGCCGCGGTGCCGCCCCGCCGTAAAAGAGAAGACCTAGTACCACGTTGACCTCGGATCAGGCA
Phyllachora maydis	140	OL342811.1	AATTGCAGAACTCAGTGAATCATCGAATCTTTGAACGCACATTGCGCCCGCCAGTATTCTGGCGGGCATGCCTGTTCGAGCGTCATCTCAACCCTCGGGCCTAGCGCCTGGTGTTGGGGGACTGCGGCCGCCGCAGCCCCCGAAAATCATTGGCGGGCGCACAACGGCCCCGAGCGTAGTAGCACACACCTCGCTCGTGGCGCCGCGGTGCCGCCCCGCCGTAAAAGAGAAGACCTAGTACCACGTTGACCTCGGATCAGGCA
Microdochium seminicola	18	MK990150.1	AATTGCAGAATTCAGTGAATCATCGAATCTTTGAACGCACATTGCGCCCATTAGTATTCTAGTGGGCATGCCTGTTCGAGCGTCATTTCAACCCTTAAGCCTAGCTTAGTGTTGGGAGACTGCGCTAAACCGCAGCTCCTCAAAACCAGTGGCGGAGTCCTCTCGTGCTCTGAGCGTAGTAATTTCTATCTCGCTTGTGTGAACACGGTGGTCGACGGCCATAAACCGCTCCTTTCCCTTCGGGATAGGGCAACTTTTTAATGGTTGACCTCGGATCAGGTA
Aspergillus cristatus	5	OQ421639.1	AATTGCAGAATTCAGTGAATCATCGAGTCTTTGAACGCACATTGCGCCCCCTGGTATTCCGGGGGGCATGCCTGTCCGAGCGTCATTGCTGCCCTCAAGCACGGCTTGTGTGTTGGGCTTCCGTCCCTGGTAACGGGGACGGGCCCAAAAGGCAGTGGCGGCACCATGTCTGGTCCTCGAGCGTATGGGGCTTTGTCACCCGCTCCCGTAGGTCCAGCTGGCAGCTAGCCTCGCAACCAATCTTTTTAACCAGGTTGACCTCGGATCAGGTA
Hannaella zeae	12	KY611821.1	AATTGCAGAATTCAGTGAATCATCGAATCTTTGAACGCACATTGCGCCTTTTGGTATTCCGAAAGGCATGCCTGTTTGAGTGTCATAATCACCTCTCATACCTAGTTTTCTATGTATGAGCTTTGGACGTTTGCCATCCGTGGCTCGTCTTAAATGACTAAGTGGAATGCGTAATAAGTTTTCGCTCCCTCCACTCTAATAACTTTTAAGTTAGACCTCAAATCAGGTA
Hannaella zeae	12	KY611821.1	AATTGCAGAATTCAGTGAATCATCGAATCTTTGAACGCACATTGCGCCTTTTGGTATTCCGAAAGGCATGCCTGTTTGAGTGTCATAATCACCTCTCATACCTAGTTTTCTATGTATGAGCTTTGGACGTTTGCCATCCGTGGCTCGTCTTAAATGACTAAGTGGAATGCGTAATAAGTTTTCGCTCCCTCCACTCTAATAACTTTTTAGTTAGACCTCAAATCAGGTA
Paraphaeosphaeria sp.	22	MW497207.1	AATTGCAGAATTCAGTGAATCATCGAATCTTTGAACGCACATTGCGCCCCTTGGTATTCCATGGGGCATGCCTGTTCGAGCGTCATCTACACCCTCAAGCTCTGCTTGGTGTTGGGCGTCTGTCCCGCCTCTGCGCGCGGACTCGCCCCAAATTCATTGGCAGCGGTCTTTGCCTCCTCTCGCGCAGCACAATTGCGTCTGCGAGGGGGCGTGACCCGCGTCCACGAAGCAACATTACCGTCTTTGACCTCGGATCAGGTA
Alternaria alternata	21	MK605751.1	AATTGCAGAATTCAGTGAATCATCGAATCTTTGAACGCACATTGCGCCCTTTGGTATTCCAAAGGGCATGCCTGTTCGAGCGTCATTTGTACCCTCAAGCTTTGCTTGGTGTTGGGCGTCTTGTCTCTAGCTTTGCTGGAGACTCGCCTTAAAGTAATTGGCAGCCGGCCTACTGGTTTCGGAGCGCAGCACAAGTCGCACTCTCTATCAGCAAAGGTCTAGCATCCATTAAGCCTTTTTTTCAACTTTTGACCTCGGATCAGGTA
Didymellaceae	43	PP217310.1	AATTGCAGAATTCAGTGAATCATCGAATCTTTGAACGCACATTGCGCCCCTTGGTATTCCATGGGGCATGCCTGTTCGAGCGTCATTTGTACCTTCAAGCTTTGCTTGGTGTTGGGTGTTTGTCTCGCCTCTGCGCGCAGACTCGCCTCAAAACAATTGGCAGCCGGCGTATTGATTTCGGAGCGCAGTACATCTCGCGCTTTGCACTCATAACGACGACGATCCAAAAGTACATTTCTACACTCTTGACCTCGGATCAGGTA
Didymellaceae	43	OP596036.1	AATTGCAGAATTCAGTGAATCATCGAATCTTTGAACGCACATTGCGCCCCTTGGTATTCCATGGGGCATGCCTGTTCGAGCGTCATTTGTACCTTCAAGCTCTGCTTGGTGTTGGGTGTTTGTCTCGCCTCTGCGCGTAGACTCGCCTCAAAACAATTGGCAGCCGGCGTATTGATTTCGGAGCGCAGTACATCTCGCGCTTTGCAGTCTCAACGACGACGTCCAAAAAGTACTTTTTTCACTCTTGACCTCGGATCAGGTA
Didymellaceae	43	OL677410.1	AATTGCAGAATTCAGTGAATCATCGAATCTTTGAACGCACATTGCGCCCCTTGGTATTCCATGGGGCATGCCTGTTCGAGCGTCATTTGTACCTTCAAGCTTTGCTTGGTGTTGGGTGTTTGTCTCGCCTTTGCGCGCAGACTCGCCTCAAAACGATTGGCAGCCGGCGTATTGATTTCGGAGCGCAGTACATCTCGCGCTTTGTAGTCTCAACGACGACGTCCAAAAAGTACATTTTTCACTCTTGACCTCGGATCAGGTA
Dothideomycetes sp.	34	PP069840.1	AATTGCAGAATTCAGTGAATCATCGAATCTTTGAACGCACATTGCGCCCCTTGGTATTCCATGGGGCATGCCTGTTCGAGCGTCATTTGATACCTCAAGCTTTGCTTGGTGTTGGGCGTTTGTCCTGTCAAGGGACTCGCCTTAAAGCAATTGGCAGCCGATGTACCGGTCGTGGAGCGCAGCACATTCTTGCGACTCCCGCCAGCGCGTCGGCGTCCAGAAGCCCATTTTCTCAATTTTGACCTCGGATCAGGTA
Dothideomycetes sp.	34	KU204570.1	AATTGCAGAATTCAGTGAATCATCGAATCTTTGAACGCACATTGCGCCCCTTGGTATTCCATGGGGCATGCCTGTTCGAGCGTCATTTGTACCCTCAAGCTTTGCTTGGTGTTGGGCGTCTTGTCCCGCGTTGTCGCGTGGACTCGCCTTAAAGCGATTGGCAGCCGGCATATTTGGCCTTGGAGCGCAGCACATTTTGCGCCTCTTGCCTTGAATGTTGGCGTCCATTAAGCCTATTACATTTTGCATTTTGACCTCGGATCAGGTA
Phaeosphaeria oryzae	11	KJ572129.1	AATTGCAGAATTCAGTGAATCATCGAATCTTTGAACGCACATTGCGCCCCTTGGTATTCCATGGGGCATGCCTGTTCGAGCGTCATTTGTACCTTCAAGCTTTGCTTGGTGTTGGGTGCTTGTCTTTTTGTTAAGACTCACCTCAAAGTCATTGGCAGCCAGTGTTTTGGTAGTAAGCGCAGCACATTTTGCGTCTTGGTCCCTCAACAGCAGCTTCCATCAAGCCATTTTCTCACTTTTGACCTCGGATCAGGTA
Phaeosphaeria oryzae	11	OK510233.1	AATTGCAGAATTCAGTGAATCATCGAATCTTTGAACGCACATTGCGCCCCTTGGTATTCCATGGGGCATGCCTGTTCGAGCGTCATTTGTACCTTCAAGCTTTGCTTGGTGTTGGGTGCTTGTCTTTTTGTTAAGACTCACCTCAAAGTCATTGGCAGCCAGTGTTTTGGTAGTAAGCGCAGCACATTTTGCGTCTTGGTCCCTTAACAGCAGCATCCATCAAGCCATTTTCTCACTTTTGACCTCGGATCAGGTA
Phaeosphaeria oryzae	11	KJ572129.1	AATTGCAGAATTCAGTGAATCATCGAATCTTTGAACGCACATTGCGCCCCTTGGTATTCCATGGGGCATGCCTGTTCGAGCGTCATTTGTACCTTCAAGCTTTGCTTGGTGTTGGGTGCTTGTCTTTTTGTTAAGACTCACCTCAAAGTCATTGGCAGCCAGTGTTTTGGTAGTAAGCGCAGCACATTTTGCGTCTTGGTCCCTCAACAGCAGCATCCATCAAGCCATTTTCTCACTTTTGACCTCGGATCAGGTA
Dothideomycetes	27	OM978821.1	AATTGCAGAATTCAGTGAATCATCGAATCTTTGAACGCACATTGCGCCCCCTGGTATTCCGGGGGGCATGCCTGTTCGAGCGTCATTTCACCACTCAAGCCTCGCTTGGTATTGGGCAACGCGGTCCGCCGCGTGCCTCAAATCGACCGGCTGGGTCTTCTGTCCCCTAAGCGTTGTGGAAACTATTCGCTAAAGGGTGCTCGGGAGGCTACGCCGTAAAACAACCCCATTTCTAAGGTTGACCTCGGATCAGGTA
Dothideomycetes	27	KF356681.1	AATTGCAGAATTCAGTGAATCATCGAATCTTTGAACGCACATTGCGCCCCCTGGTATTCCGGGGGGCATGCCTGTTCGAGCGTCATTTCACCACTCAAGCCTCGCTTGGTATTGGGCAACGCGGTCCGCCGCGTGCCTCAAATCGACCGGCTGGGTCTTCTGTCCCCTAAGCGTTGTGGAAACTATTCGCTAAAGGGTGCTCGGGAGGCTACGCCGTAAAACAAACCCATTTCTAAGGTTGACCTCGGATCAGGTA
Nigrospora	17	OP603369.1	AATTGCAGAATTCAGTGAATCATCGAATCTTTGAACGCACATTGCGCCCATTAGTATTCTAGTGGGCATGCCTGTTCGAGCGTCATTTCAACCCCTAAGCACAGCTTACTGTTGGGACTCTACGGCCTCCGTAGTTCCCCAAAGCGATTGGCGGAGTGGCAGTAGTCCTCTGAGCGTAGTAATTTTTTATCTCGCTTTTGTTAGGTGCTGCCCCCCCGGCCGTTAAACCCCCCCAATTTTTTCTGGTTGACCTCGGATCAGGTA
Cercospora	3	MW581364.1	AATTGCAGAATTCAGTGAATCATCGAATCTTTGAACGCACATTGCGCCCCTTGGTATTCCGAGGGGCATGCCTGTTCGAGCGTCATTTCACCACTCAAGCCTCGCTTGGTATTGGGCGCCGCGGTGTTCCGCGCGCCTCAAAGTCTCCGGCTGAGCTGTCCGTCTCTAAGCGTTGTGATTTCATTAATCGCTTCGGAGCGCGGGCGGTCGCGGCCGTTAAATCTTTCACAAGGTTGACCTCGGATCAGGTA
Fusarium	28	MT921627.1	AATTGCAGAATTCAGTGAATCATCGAATCTTTGAACGCACATTGCGCCCGCCAGTATTCTGGCGGGCATGCCTGTTCGAGCGTCATTTCAACCCTCAAGCCCAGCTTGGTGTTGGGAGCTGCAGTCCTGCTGCACTCCCCAAATACATTGGCGGTCACGTCGAGCTTCCATAGCGTAGTAATTTACACATCGTTACTGGTAATCGTCGCGGCCACGCCGTTAAACCCCAACTTCTGAATGTTGACCTCGGATCAGGTA
Fusarium	28	PP892780.1	AATTGCAGAATTCAGTGAATCATCGAATCTTTGAACGCACATTGCGCCCGCCAGTATTCTGGCGGGCATGCCTGTTCGAGCGTCATTTCAACCCTCAAGCCCAGCTTGGTGTTGGGACTCGCGAGTCAAATCGCGTTCCCCAAATTGATTGGCGGTCACGTCGAGCTTCCATAGCGTAGTAGTAAAACCCTCGTTACTGGTAATCGTCGCGGCCACGCCGTTAAACCCCAACTTCTGAATGTTGACCTCGGATCAGGTA
Colletotrichum graminicola	4	JQ005767	AATTGCAGAATTCAGTGAATCATCGAATCTTTGAACGCACATTGCGCCCGCCAGCATTCTGGCGGGCATGCCTGTTCGAGCGTCATTTCAACCCTCAAGCTCCGCTTGGTGTTGGGGCCCTACGGCGTACGTCGTAGGCCCTTAAAGGTAGTGGCGGACCCTCCCGGAGCCTCCTTTGCGTAGTAACTAACGTCTCGCATCGGGATCCGGAGGGACTCTTGCCGTAAAACCCCCAACTTTTTAACTGGTTGACCTCGGATCAGGTA
Sarocladiaceae sp.	112	MT626700.1	AATTGCAGAGCACAGTGAATCATCGAATCTTTGAACGCACATGGCGCCCGCCGGTAATCCGGCGGGCATGCCTGTCCGAGCGTCATTTCAACCCTCAGAACCCCTTCGGGGCGTTACTGGTGTTGGGGATCGAGGGCCGCAAGGCTCCCGTCCCTTAAATTCATTGGCGGCTCCGGAGTATGTCTCCCCTGCGTAGTATTGCATCTCGCTTTGGTGACTGCCCCGGGCTGCTGTGGCCCTGCCACGAACCCCCCCAGGTTGACCTCGGATCAGGTA
Aspercillaceae sp.	8	KY087665.1	AATTGCAGAATTCAGTGAATCATCGAGTCTTTGAACGCACATTGCGCCCTCTGGTATTCCGGGGGGCATGCCTGTCCGAGCGTCATTGCTGCCCTCAAGCACGGCTTGTGTGTTGGGCCCCCGTCCCGGTTAAGCATTAGCCCCGGGACGGGCCCGAAAGGCAGCGGCGGCACCGTGTCCGGTCCTCGAGCGTATGGGGCTCTGTCACCCGCTCGTGTAGGTCCGGCCGGCGGCCAGCCCGACCCTTTAACCAATCTTTTAACCAGGTTGACCTCGGATCAGGTA
Stagonospora	2	ON865163.1	AATTGCAGAATTCCGTGAATCATCGAATCTTTGAACGCACATTGCGCCCCTCGGTATTCCGTGGGGCATGCCTGTTCGAGCGTCATTTACACCCTCAAGCTCTGCTTGGTGTTGGGCGTCTGTCCCGCTTCGTGCGTGGACTCGCCCCAAAGTCATTGGCAGCGGTCGTGCCGGCTTCTCGCGCAGCACATTTGCGTTTCTTGAAGCTCGGTGGATCGGCATCCAGTAAGTTAATTTCATGACTTGACCTCGGATCAGGTA
Bipolaris maydis	1	ON063011.1	AATTGCAGAATTCAGTGAATCATCGAATCTTTGAACGCACATTGCGCCCTTTGGTATTCCAAAGGGCATGCCTGTTCGAGCGTCATTTGTACCCTCAAGCTTTGCTTGGTGTTGGGCGTTTTTGTCTCCCTCTTTGCTGGGAGACTCGCCTTAAAACGATTGGCAGCCGGCCTACTGGTTTCGGAGCGCAGCACATATTTTGCACTCTGTATCAGGAGAAAAGGACGGTAATCCATCAAGACTCTTACGATTTTTAACTTTTGACCTCGGATCAGGTA
Russulales sp.	13	OW845299.1	AATTGCAGAATTCAGTGAATCATCGAATCTTTGAACGCACCTTGCACCCCTTGGTATTCCGAGGGGTACGCCTGTTTGAGTGTCGTGAACTCCTCCAACTCCGGTTTTCCAGAGTATGGGATTTGGGTGTTGCTGGTCCCTGGTAGACCGGCTCGCCTTAAATGCATTAGCGAAGCCCTTGCGGCCTTGGCAGTGATAATTATCCGCGCCTCGGCTTAGCGACTTTGAAGGGAAATTGCTTACAACCGTCCTTCGGGACAATCACTACGACTTGACCTCAGATCAGGTG
Russulales sp.	13	KP897915.1	AATTGCAGAATTCAGTGAATCATCGAATCTTTGAACGCACCTTGCACCCCTTGGTATTCCGAGGGGTACGCCTGTTTGAGTGTCGTGAACTCCTCCAACTCCGGTTTTCCAGAGTATGGGATTTGGGTGTTGCTGGTCCCTGGTAGACCGGCTCGCCTTAAATGCATTAGCGAAGCCCTTGCGGCCTTGGCAGTGATAATTATCCGCGCCTCGGCTTAGCGACTTTGAAGGGAAATTGCTTACAGCCGTCCTTCGGGACAATCACTACGACTTGACCTCAGATCAGGTG
Coniothyrium sidae	5	MK018728.1	AATTGCAGAATTCAGTGAATCATCGAATCTTTGAACGCACATTGCGCCCCTTGGTATTCCATGGGGCATGCCTGTTCGAGCGTCATTTGTACCCTCAAGCTCTGCTTGGTGTTGGGTGTTTGTCTCGCCATTGCGCGTAGACTCGCCTTAAAGCAATTGGCAGCCGGCAAAAGCCTGGGAGCGCAGCACATGCGTTGCTTTCAGACTGCTTGTCGAGCGTCCAGCAAGCCTATTATTCTTGCGTTTGACCTCGGATCAGGTA
Coniothyrium sidae	5	MK018728.1	AATTGCAGAATTCAGTGAATCATCGAATCTTTGAACGCACATTGCGCCCCTTGGTATTCCATGGGGCATGCCTGTTCGAGCGTCATTTGTACCCTCAAGCTCTGCTTGGTGTTGGGTGTTTGTCTCGCCATTGCGCGTAGACTCGCCTTAAAGCAATTGGCAGCCGGCAAAAGCCTGGGAGCGCAGCACATGCGTTGCTTTCAGACTGTTTGTCGAGCGTCCAGCAAGCCTATTATTCTTGCGTTTGACCTCGGATCAGGTA
Ascomycota	230	MK594372.1	AATTGCAGAATTCAGTGAATCATCGAATCTTTGAACGCACATTGCGCCCGCCAGTATTCTGGCGGGCATGCCTGTTCGAGCGTCATTTCAACCCTCAAGCTCAGCTTGGTGTTGGGACTCGCGGTAACCCGCGTTCCCCAAATCGATTGGCGGTCACGTCGAGCTTCCATAGCGTAGTAATCATACACCTCGTTACTGGTAATCGTCGCGGCCACGCCGTAAAACCCCAACTTCTGAATGTTGACCTCGGATCAGGTA
Ascomycota	230	MN543951.1	AATTGCAGAATTCAGTGAATCATCGAATCTTTGAACGCACATTGCGCCCCCTGGTATTCCGGGGGGCATGCCTGTTCGAGCGTCATTTCACCACTCAAGCCTCGCTTGGTATTGGGCAACGCGGTCCGCCGCGTGCCTCAAATCGACCGGCTGGGTCTTCTGTCCCCTAAGCGTTGTGGAAACTATTCGCTAAAGGGTGTTCGGGAGGCTACGCCGTAAAACAACCCCATTTCTAAGGTTGACCTCGGATCAGGTA
Cercospora sp	1	OQ134504.1	AATTGCAGAATTCAGTGAATCATCGAATCTTTGAACGCACATTGCGCCCCTTGGTATTCCGAGGGGCATGCCTGTTCGAGCGTCATTTCACCACTCAAGCCTCGCTTGGTATTGGGCGCCGCGGTGTTCCGCGCGCCTCAAAGTCTCCGGCTGAGCTGTCCGTCTCTAAGCGTTGTGATTTCATTAATCGCTTCGGAGCGCGGGCGGTCGCGGCCGTTAAATCTTTCATAAGGTTGACCTCGGATCAGGTA
